# A single cell atlas of the mouse seminal vesicle

**DOI:** 10.1101/2024.04.08.588538

**Authors:** Fengyun Sun, Kathleen Desevin, Yu Fu, Shanmathi Parameswaran, Jemma Mayall, Vera Rinaldi, Nils Krietenstein, Artur Manukyan, Qiangzong Yin, Carolina Galan, Chih-Hsiang Yang, Anastasia V. Shindyapina, Vadim N. Gladyshev, Manuel Garber, John E. Schjenken, Oliver J. Rando

## Abstract

During mammalian reproduction, sperm are delivered to the female reproductive tract bathed in a complex medium known as seminal fluid, which plays key roles in signaling to the female reproductive tract and in nourishing sperm for their onwards journey. Along with minor contributions from the prostate and the epididymis, the majority of seminal fluid is produced by a somewhat understudied organ known as the seminal vesicle. Here, we report the first single-cell RNA-seq atlas of the mouse seminal vesicle, generated using tissues obtained from 23 mice of varying ages, exposed to a range of dietary challenges. We define the transcriptome of the secretory cells in this tissue, identifying a relatively homogeneous population of the epithelial cells which are responsible for producing the majority of seminal fluid. We also define the immune cell populations – including large populations of macrophages, dendritic cells, T cells, and NKT cells – which have the potential to play roles in producing various immune mediators present in seminal plasma. Together, our data provide a resource for understanding the composition of an understudied reproductive tissue with potential implications for paternal control of offspring development and metabolism.
