## Supplementary material for "A single cell atlas of the mouse seminal vesicle": Table S1

### Sheet: Sheet1
Strain	Numbers	Age (months)	Diet
C57BL/6J	2	28	5P76
C57BL/6J	2	28	5P76+Rap
C57BL/6J	2	20	5P76
C57BL/6J	2	20	5P76+Rap
C57BL/6J	2	3	5P76
FVB/NJ	3	3	3156
FVB/NJ	3	3	3282
FVB/NJ	3	3	4579
FVB/NJ	2	3	CR
FVB/NJ	1	18	3156
FVB/NJ	1	3	3156
